# Artificial intelligence based computational framework for drug-target prioritization and inference of novel repositionable drugs for Alzheimer’s disease

**DOI:** 10.1101/2020.07.17.208116

**Authors:** Shingo Tsuji, Takeshi Hase, Ayako Yachie, Taiko Nishino, Samik Ghosh, Masataka Kikuchi, Kazuro Shimokawa, Hiroyuki Aburatani, Hiroaki Kitano, Hiroshi Tanaka

**Affiliations:** Research Center for Advanced Science and Technology, The University of Tokyo, 4-6-1 Komaba, Meguro-ku, Tokyo 153-8904 JAPAN; The Systems Biology Institute, Saisei Ikedayama Bldg. 5-10-25 Higashi Gotanda Shinagawa, Tokyo 141-0022, Japan; Medical Data Sciences office, Tokyo Medical and Dental University, 20F, M&D Tower, 1-5-45 Yushima, Bunkyo-ku, Tokyo 113 - 8510, JAPAN; Department of Genome Informatics, Graduate School of Medicine, Osaka University, 2-2 Yamadaoka, Suita, Osaka 565-0871, Japan; Center for Mathematical Modeling and Data Science, Osaka University, 1-3 Machikaneyama-cho, Toyonaka City, Osaka 560-8531, Japan

**Keywords:** network bedding, deep learning, machine learning, systems biology, drug discovery, protein interaction network

## Abstract

**Background:** Identification of novel therapeutic targets is a key for successful drug development. However, the cost to experimentally identify therapeutic targets is huge and only 400 genes are targets for FDA-approved drugs. Therefore, it is inevitable to develop powerful computational tools to identify potential novel therapeutic targets. Because proteins make their functions together with their interacting partners, a protein-protein interaction network (PIN) in human could be a useful resource to build computational tools to investigate potential targets for therapeutic drugs. Network embedding methods, especially deep-learning based methods would be useful tools to extract an informative low-dimensional latent space that contains enough information required to fully represent original high-dimensional non-linear data of PINs.

**Results:** In this study, we developed a deep learning based computational framework that extracts low-dimensional latent space embedded in high-dimensional data of the human PIN and uses the features in the latent space (latent features) to infer potential novel targets for therapeutic drugs. We examined the relationships between the latent features and the representative network metrics and found that the network metrics can explain a large number of the latent features, while several latent features do not correlate with all the network metrics. The results indicate that the features are likely to capture information that the representative network metrics can not capture, while the latent features also can capture information obtained from the network metrics. Our computational framework uses the latent features together with state-of-the-art machine learning techniques to infer potential drug target genes. We applied our computational framework to prioritized novel putative target genes for Alzheimer’s disease and successfully identified key genes for potential novel therapeutic targets (e.g., DLG4, EGFR, RAC1, SYK, PTK2B, SOCS1). Furthermore, based on these putative targets, we inferred repositionable candidate-compounds for the disease (e.g., Tamoxifen, Bosutinib, and Dasatinib)

**Discussions:** Our computational framework could be powerful computational tools to efficiently prioritize new therapeutic targets and drug repositioning. It is pertinent to note here that our computational platform is easily applicable to investigate novel potential targets and repositionable compounds for any diseases, especially for rare diseases.
