## Supplementary Table 1 for "Artificial intelligence based computational framework for drug-target prioritization and inference of novel repositionable drugs for Alzheimer’s disease"

### Sheet: new_data_prediction_classes_res
Supplementaty Table 1. list of potential therapeutic targets for Alzheimer's disease
Gene	Mean values of class probability of "drug target" class	Mean values of class probability of "non-drug target" class
PRKCA	0.999131	0.000869015
DLG4	0.999069	0.000930749
EGFR	0.998576	0.00142418
PLCG1	0.998428	0.00157144
PIK3R1	0.997983	0.00201736
RAC1	0.997675	0.00232473
SYK	0.997213	0.00278718
GRB2	0.997072	0.00292813
DLG1	0.996876	0.00312385
PTK2B	0.996558	0.00344193
CAV1	0.996312	0.00368802
TRAF2	0.995464	0.00453649
NCK1	0.993049	0.00695116
DLG3	0.992275	0.00772462
CRKL	0.992265	0.00773509
PTPN6	0.991434	0.00856607
KIT	0.991399	0.00860125
DLG2	0.990922	0.00907771
SRC	0.989962	0.010038
JAK1	0.989152	0.0108475
RASA1	0.988779	0.0112214
PRKACA	0.988747	0.0112525
PTK2	0.988515	0.0114844
ACTA1	0.988404	0.0115963
ZAP70	0.985945	0.014055
SHC1	0.985649	0.0143507
PXN	0.98521	0.0147896
IL2RB	0.980807	0.0191929
JAK2	0.979777	0.0202227
BMPR1B	0.979472	0.0205282
TGFBR1	0.979247	0.0207531
CRK	0.977505	0.0224954
RHOA	0.976682	0.0233183
EPOR	0.976086	0.0239136
FYN	0.974363	0.0256367
PTPN11	0.972488	0.0275123
ERBB2	0.971418	0.0285816
DOK1	0.970508	0.0294918
PDGFRB	0.969019	0.0309807
TRAF6	0.968271	0.0317286
TRAF3	0.966534	0.0334664
SNTA1	0.965243	0.0347574
PAG1	0.963981	0.0360189
CD19	0.96199	0.0380102
PRKCG	0.961686	0.0383144
CSF2RB	0.957282	0.0427178
LYN	0.957016	0.0429843
CBL	0.955459	0.0445412
CALM1	0.955028	0.044972
KDR	0.951796	0.0482041
LCK	0.947908	0.052092
LAT	0.947137	0.0528631
YWHAZ	0.946442	0.0535574
ITGB1	0.94622	0.0537797
AXL	0.942609	0.0573912
ITGA5	0.942008	0.0579919
CDH1	0.94106	0.0589402
CSF1R	0.936913	0.0630868
VAV1	0.935716	0.0642838
TRAF1	0.935554	0.0644458
FLT1	0.933787	0.0662134
SH3BP2	0.932778	0.0672222
PRKCE	0.932236	0.0677639
JAK3	0.932126	0.0678739
NTRK1	0.929752	0.0702473
IRAK1	0.928751	0.071249
PRKCB	0.927763	0.0722376
SHB	0.924637	0.0753635
RET	0.924097	0.0759035
HRAS	0.921416	0.0785837
SOS1	0.921391	0.0786092
CSF3R	0.919459	0.0805413
GAB3	0.918551	0.0814494
ACVR1	0.914021	0.0859792
INSR	0.909378	0.0906221
ITGB2	0.907337	0.0926627
CD44	0.907017	0.0929823
INPP5D	0.905905	0.0940949
IL4R	0.905243	0.0947564
IL7R	0.90448	0.0955201
ESR1	0.903393	0.0966074
PTPRA	0.903284	0.0967164
LCP2	0.900965	0.0990346
AKT1	0.900003	0.099997
PRKCZ	0.899856	0.100145
SOCS1	0.898808	0.101192
MUC1	0.898003	0.101997
TRAT1	0.895348	0.104652
FYB	0.894467	0.105533
CASP8	0.893628	0.106372
VAV3	0.891577	0.108423
PRKCD	0.889402	0.110598
MAPK6	0.888444	0.111556
TNFRSF1A	0.887044	0.112956
TUB	0.883564	0.116436
SNTB2	0.881893	0.118106
SNTB1	0.881803	0.118197
CDC42	0.881387	0.118613
EPHB2	0.880527	0.119473
FADD	0.880043	0.119957
EPHA2	0.878596	0.121404
ARHGAP1	0.878369	0.121631
PTPN1	0.873473	0.126527
BTK	0.872909	0.127091
ABI1	0.871894	0.128106
MET	0.87036	0.12964
CD28	0.867377	0.132623
MMP9	0.867104	0.132896
TJP1	0.866679	0.133321
GNAO1	0.864559	0.135441
SH2B2	0.864406	0.135595
ESR2	0.863105	0.136896
ADRBK1	0.861933	0.138067
PTPRE	0.859886	0.140114
ITGB3	0.859653	0.140347
IGF1R	0.859306	0.140694
CASP3	0.859055	0.140945
ITGB5	0.857715	0.142285
PIK3CA	0.857016	0.142984
CD36	0.856297	0.143703
SUMO4	0.854723	0.145277
PDGFRA	0.854416	0.145584
IRS1	0.85303	0.14697
CD40	0.848294	0.151706
FRS2	0.847501	0.152499
ERBB3	0.846503	0.153497
TEC	0.843524	0.156476
CASK	0.842868	0.157132
ESRRA	0.842095	0.157905
HNF4A	0.838415	0.161585
YWHAB	0.83809	0.16191
CD93	0.836938	0.163062
ABL1	0.836158	0.163842
TYK2	0.835915	0.164085
CD247	0.833479	0.166521
GHR	0.833006	0.166994
NTRK2	0.832929	0.167071
IQGAP1	0.832859	0.167141
CXCR4	0.832235	0.167765
PLCG2	0.830057	0.169943
GNA13	0.828142	0.171858
FAS	0.827513	0.172487
TGFB1	0.825463	0.174537
NPHS1	0.825021	0.174979
SMAD1	0.82457	0.17543
ESRRG	0.824144	0.175856
GRB10	0.823792	0.176209
NR1H2	0.821368	0.178632
CAV2	0.82129	0.17871
SDC2	0.820219	0.179782
INPPL1	0.820064	0.179936
ITGB7	0.819241	0.18076
EZR	0.818539	0.181461
GNAI1	0.818244	0.181756
TYRO3	0.81805	0.18195
NTRK3	0.813247	0.186753
ADRB2	0.809904	0.190096
SNCA	0.809817	0.190183
CSF2RA	0.809733	0.190267
GRIN2D	0.80848	0.19152
FGFR1	0.808419	0.191581
CFLAR	0.808397	0.191603
SMAD4	0.807925	0.192076
CDH5	0.805149	0.194851
SMAD3	0.804411	0.195589
F2	0.80199	0.19801
TEK	0.801429	0.198571
PTPRJ	0.801195	0.198805
TRAF5	0.799423	0.200577
PSEN1	0.794232	0.205768
WASF2	0.793432	0.206568
AKT2	0.79234	0.20766
GRM5	0.791889	0.208111
GNAI3	0.790603	0.209397
CD22	0.790426	0.209574
BCAR1	0.787662	0.212338
NCOA1	0.787244	0.212756
MST1R	0.784806	0.215194
CDH2	0.781167	0.218833
DOK4	0.780961	0.219039
PRKCQ	0.780735	0.219265
GNAQ	0.779686	0.220314
SMAD2	0.778285	0.221715
WAS	0.777272	0.222728
ITGAV	0.773612	0.226388
CD79A	0.7727	0.227301
IRS2	0.772278	0.227722
MAP4K1	0.766553	0.233447
RPS6KA3	0.765328	0.234671
TGFBR2	0.765096	0.234904
ITGB4	0.764749	0.235252
ITGA6	0.762695	0.237305
SNTG1	0.762632	0.237368
RARA	0.756491	0.243509
GRIA1	0.754638	0.245362
GRAP2	0.754097	0.245903
UBQLN4	0.753659	0.246341
FGR	0.753355	0.246645
COL1A2	0.7529	0.2471
ITGA3	0.751677	0.248322
BIRC2	0.751134	0.248866
