## Supplementary Table 2 for "Artificial intelligence based computational framework for drug-target prioritization and inference of novel repositionable drugs for Alzheimer’s disease"

### Sheet: potential_repositionable_drug
Table 2. Top 20 candidate compounds repositionable for Alzheimer's disease
DRUG	overlaps between known targets and predicted targets	# of overlap
Regorafenib	RET; FLT1; KDR; KIT; PDGFRA; PDGFRB; FGFR1; TEK; NTRK1; EPHA2; ABL1	11
Tamoxifen	ESR1; ESR2; PRKCA; PRKCB; PRKCD; PRKCE; PRKCG; PRKCQ; PRKCZ; ESRRG	10
Ponatinib	ABL1; KIT; RET; TEK; FGFR1; LCK; SRC; LYN; KDR; PDGFRA	10
Dasatinib	ABL1; SRC; FYN; LCK; KIT; PDGFRB; EPHA2; BTK; FGR; LYN	10
Imatinib	PDGFRB; ABL1; KIT; RET; NTRK1; CSF1R; PDGFRA	7
Brigatinib	EGFR; ABL1; IGF1R; INSR; MET; ERBB2	6
Sorafenib	PDGFRB; KIT; KDR; FGFR1; RET; FLT1	6
Sunitinib	PDGFRB; FLT1; KDR; KIT; CSF1R; PDGFRA	6
Nintedanib	FLT1; KDR; FGFR1; LCK; LYN; SRC	6
Pazopanib	FLT1; KDR; PDGFRA; PDGFRB; KIT	5
Midostaurin	PRKCA; KDR; KIT; PDGFRA; PDGFRB	5
Foreskin fibroblast (neonatal)	FLT1; TGFBR2; CSF2RA; PDGFRB; TGFB1	5
Resveratrol	ITGA5; ITGB3; SNCA; ESR1; AKT1	5
Foreskin keratinocyte (neonatal)	EGFR; CSF2RA; PDGFRA; TGFBR2; TGFB1	5
Diethylstilbestrol	ESR1; ESRRG; ESR2; ESRRA	4
Tofacitinib	TYK2; JAK2; JAK1; JAK3	4
Lenvatinib	FLT1; KDR; FGFR1; KIT	4
Baricitinib	JAK1; JAK2; PTK2B; JAK3	4
Bosutinib	ABL1; LYN; SRC	3
Estradiol valerate	ESR1; ESR2; ESRRG	3
